# CNOT6 deadenylase safeguards postnatal growth and metabolic transition via *Fgf21* mRNA decay

**DOI:** 10.64898/2026.02.17.706459

**Authors:** Moawiz Saeed, Mengwei Zang, David Gius, Sakie Katsumura, Masahiro Morita

## Abstract

Postnatal growth and development require precise coordination of growth and metabolism to meet the biosynthetic and energetic demands of rapidly expanding organs. Fibroblast growth factor 21 (FGF21) serves as a key endocrine regulator linking nutrient availability to systemic growth control in early life and metabolic homeostasis in adulthood. Here, we identify the CCR4-NOT deadenylase complex subunit CNOT6, but not its paralog CNOT6L, as an essential post-transcriptional regulator of neonatal growth and metabolism. Loss of *Cnot6* results in severe growth retardation, multi-organ hypoplasia, and increased perinatal mortality. Surviving *Cnot6* knockout mice display markedly reduced body and organ size that gradually normalizes by adulthood, indicating developmental compensation. Mechanistically, *Cnot6* deficiency elevates hepatic *Fgf21* mRNA expression, suppresses the IGF1-IGFBP1 axis, and reprograms liver transcriptional networks controlling lipid and glucose metabolism and apoptosis. These changes are accompanied by increased ketone body production, suggesting enhanced fatty acid oxidation. Together, our findings uncover a previously unrecognized role of CNOT6 in limiting FGF21 expression to preserve anabolic metabolism during the neonatal period. This work establishes the CNOT6-FGF21 axis as a molecular checkpoint that couples mRNA decay with hormonal and metabolic coordination required for healthy postnatal growth.
