## Supplementary material for "CNOT6 deadenylase safeguards postnatal growth and metabolic transition via *Fgf21* mRNA decay": Table S1

### Sheet: 20260201_Table S1
Table S1. Differentially expressed genes in livers of 2-week-old Cnot6 WT and KO mice
GeneSymbol	baseMean	log2FoldChange	lfcSE	stat	pvalue	padj
Gm20560	24.6654	8.09847	1.39702	5.79697	6.75e-09	2.76e-06
Gldn	85.0027	6.06234	1.31293	4.61742	3.89e-06	0.000519979
Tmem212	18.5439	5.78972	1.44125	4.01714	5.89e-05	0.00409311
Hydin	12.9933	5.29784	1.42016	3.73046	0.00019113	0.00976094
Kcnk16	51.4086	5.24466	0.92927	5.64385	1.66e-08	6.09e-06
Zan	77.7449	4.59693	1.25829	3.65332	0.000258876	0.0122005
Gm44717	19.4004	4.53672	0.981246	4.62343	3.77e-06	0.000510391
Afp	34181.5	4.36898	0.830993	5.25754	1.46e-07	3.67e-05
Cyp2d41-ps	153.262	4.09729	1.07671	3.80538	0.000141584	0.00787628
Gm28513	21.6069	4.00178	1.12614	3.55354	0.000380077	0.016061
Gm43449	66.2515	3.91744	0.591106	6.62731	3.42e-11	3e-08
Gm14328	10.0086	3.85782	0.942566	4.09289	4.26e-05	0.0032281
Gm57308	19.11	3.7351	0.882651	4.23168	2.32e-05	0.00198207
Zim1	327.79	3.73306	0.863229	4.32453	1.53e-05	0.00146834
Mep1b	19.2265	3.72125	1.13609	3.2755	0.00105474	0.0314258
Adgrg2	109.702	3.63232	0.632137	5.7461	9.13e-09	3.57e-06
Clec4d	12.4639	3.54632	0.867755	4.08678	4.37e-05	0.00328599
B830042I05Rik	53.4173	3.51489	0.688129	5.1079	3.26e-07	7.07e-05
Igdcc4	346.85	3.48478	0.7399	4.7098	2.48e-06	0.000365242
2310034O05Rik	50.4938	3.42596	0.644334	5.31705	1.05e-07	2.81e-05
Sstr2	47.1365	3.3557	0.782426	4.28884	1.8e-05	0.00167969
ENSMUSG00000135905	47.3454	3.31377	0.514183	6.44473	1.16e-10	8.48e-08
Xlr4a	15.3706	3.2583	0.886746	3.67444	0.000238371	0.0116076
Gm42991	15.0581	3.23064	0.97409	3.31657	0.000911303	0.0288344
Mpp3	75.8018	3.23002	0.733015	4.40649	1.05e-05	0.00109281
Nr4a1	446.653	3.18959	0.268286	11.8888	1.35e-32	1.19e-28
Gm39929	11.5193	3.18042	0.910505	3.49303	0.00047758	0.0188237
Sfrp4	17.0653	3.11574	0.851091	3.66087	0.000251355	0.0119546
Slc22a8	31.7693	3.05264	0.467119	6.53504	6.36e-11	5.08e-08
Fst	296.497	3.01952	0.35919	8.40647	4.23e-17	8.25e-14
Ppp1r3g	477.906	2.99447	0.947554	3.16021	0.00157657	0.0416134
Igfbp1	55712.3	2.98734	0.898745	3.32391	0.000887658	0.0283712
Lepr	6111.74	2.96125	0.897123	3.30083	0.000963983	0.0296835
Gm30788	30.3077	2.89058	0.82928	3.48565	0.000490947	0.0191191
Bex1	199.38	2.88224	0.935205	3.08193	0.00205663	0.0499357
Cstdc5	20.2414	2.8628	0.842018	3.39993	0.000674026	0.0235093
Tenm4	104.897	2.8554	0.594393	4.8039	1.56e-06	0.000250956
Tmem40	26.0088	2.78597	0.803266	3.4683	0.000523761	0.019929
Akr1b7	296.327	2.76193	0.439725	6.28105	3.36e-10	2.11e-07
Stfa1	47.4574	2.72961	0.68145	4.0056	6.19e-05	0.00424784
Nr4a2	43.3671	2.71779	0.538194	5.04983	4.42e-07	8.83e-05
Cgref1	63.3039	2.70254	0.716077	3.77409	0.000160593	0.00860693
Pdk4	1288.76	2.63525	0.3801	6.93305	4.12e-12	4.3e-09
Lrrc4	15.1495	2.6332	0.788144	3.34101	0.000834748	0.0271741
Slc6a21	18.9269	2.60601	0.734139	3.54975	0.000385599	0.0161517
Fgf21	137.287	2.58411	0.359789	7.18228	6.86e-13	8.61e-10
Igfbp2	134136	2.57508	0.725734	3.54824	0.000387818	0.0161935
ENSMUSG00000136303	165.686	2.50126	0.439733	5.68812	1.28e-08	4.91e-06
Ocstamp	132.678	2.35508	0.557157	4.22696	2.37e-05	0.00200186
Gm33447	16.8002	2.3121	0.706253	3.27375	0.00106129	0.0315142
Dusp9	41.8489	2.29481	0.588153	3.90172	9.55e-05	0.00600886
Fabp5	9832.29	2.2925	0.379234	6.04508	1.49e-09	7.5e-07
ENSMUSG00000133023	23.4067	2.29089	0.68464	3.34613	0.000819484	0.0268905
Gm30509	13.2571	2.27245	0.681658	3.33371	0.000856971	0.0276416
Sirpb1c	16.0745	2.26347	0.6777	3.33992	0.000838023	0.0272303
Myo7b	50.9417	2.22021	0.707008	3.14029	0.00168779	0.0435642
Gadd45b	227.755	2.21279	0.353224	6.26454	3.74e-10	2.27e-07
Usp29	87.4114	2.20956	0.457255	4.83222	1.35e-06	0.000226045
Gm44955	263.133	2.19964	0.492306	4.46804	7.89e-06	0.000900315
Snai3	16.7108	2.16729	0.674247	3.21439	0.00130721	0.0363023
Unc93a	69.2012	2.15696	0.566151	3.80987	0.000139042	0.00778415
Susd4	139.712	2.13534	0.432288	4.93961	7.83e-07	0.00014186
Spire2	33.7724	2.12449	0.553015	3.84165	0.000122212	0.00711379
Efcab3	62.7786	2.11694	0.588542	3.59692	0.000322001	0.0143303
ENSMUSG00000135935	25.1479	2.11312	0.531833	3.97329	7.09e-05	0.00468474
Gm13068	40.8549	2.10705	0.655242	3.21568	0.00130136	0.0361971
Gm6166	244.704	2.08378	0.475361	4.38359	1.17e-05	0.00117941
Akr1c18	517.081	2.07218	0.300445	6.89705	5.31e-12	5.19e-09
ENSMUSG00000127667	36.3247	2.06378	0.462482	4.4624	8.1e-06	0.00090745
Unc93a2	468.128	2.05104	0.442707	4.63296	3.6e-06	0.000495072
Gnat1	78.1565	2.04838	0.622667	3.28969	0.00100296	0.0305565
Peg3	12289.2	1.9898	0.602818	3.30083	0.000963996	0.0296835
Gm14097	60.9252	1.98244	0.491288	4.03518	5.46e-05	0.00390994
Gm6382	118.513	1.98184	0.523476	3.78593	0.000153134	0.00836576
2010003K11Rik	139.601	1.97177	0.571784	3.44846	0.000563803	0.0210211
Gpc3	3729.48	1.96038	0.37388	5.24333	1.58e-07	3.9e-05
Dusp4	36.0977	1.94483	0.624995	3.11175	0.00185979	0.0463734
ENSMUSG00000140914	396.628	1.93636	0.452132	4.28274	1.85e-05	0.00170798
Bex2	140.407	1.90656	0.370746	5.1425	2.71e-07	6.11e-05
Hbegf	104.862	1.8744	0.538772	3.47903	0.000503226	0.0193149
Gprc5b	79.1048	1.86929	0.6055	3.08718	0.00202064	0.0492145
Apold1	146.649	1.86671	0.293781	6.3541	2.1e-10	1.42e-07
Miox	65.3578	1.8446	0.430488	4.2849	1.83e-05	0.00170045
Mgst2	31.8844	1.8341	0.420584	4.36085	1.3e-05	0.00127983
Auts2	184.685	1.81647	0.418286	4.34265	1.41e-05	0.00135968
Sik1	1810.08	1.80177	0.334429	5.38761	7.14e-08	2.06e-05
Npb	36.6724	1.78965	0.464454	3.85322	0.000116574	0.00701797
Bex3	496.073	1.76649	0.352304	5.01409	5.33e-07	0.000104075
Gm19705	95.8313	1.74283	0.453219	3.84545	0.000120329	0.00707934
Slc44a5	47.3046	1.7232	0.516892	3.33376	0.000856797	0.0276416
Vps37d	42.4973	1.6967	0.489075	3.4692	0.000522019	0.0199058
Atp8a2	256.616	1.68225	0.317756	5.29416	1.2e-07	3.09e-05
Trpm4	602.065	1.66301	0.344668	4.82496	1.4e-06	0.000232224
Ier3	38.6148	1.64678	0.501927	3.28092	0.00103469	0.0309967
Marco	3134.19	1.63303	0.204861	7.97142	1.57e-15	2.51e-12
Clcf1	75.3924	1.62768	0.491817	3.30953	0.000934542	0.029284
Mmp11	104.442	1.62509	0.423223	3.83979	0.000123138	0.00712051
Peg10	171.178	1.60257	0.3597	4.4553	8.38e-06	0.000926213
Lilrb4b	50.124	1.58241	0.478733	3.3054	0.000948396	0.02956
Serpina7	2049.75	1.5811	0.375116	4.21496	2.5e-05	0.0020813
Slc6a16	26.8435	1.57889	0.490213	3.22082	0.00127823	0.0357077
1700061E17Rik	242.417	1.57829	0.420554	3.75288	0.000174817	0.00914614
Vldlr	366.897	1.57827	0.422068	3.73938	0.000184478	0.00950614
Cd9	492.415	1.57492	0.428856	3.67238	0.000240304	0.0116189
Gm15540	38.3008	1.56904	0.422145	3.71683	0.00020174	0.010118
Gm56499	129.744	1.55429	0.325091	4.78108	1.74e-06	0.000274877
Gm7334	94.1864	1.54687	0.449484	3.44144	0.000578624	0.0211509
Rbp2	46.0906	1.5376	0.4124	3.72843	0.000192676	0.00976094
Gm50321	52.2312	1.53663	0.334578	4.59275	4.37e-06	0.000573859
Cand2	192.93	1.53402	0.357048	4.2964	1.74e-05	0.00164067
Adamts14	259.454	1.51937	0.406385	3.73874	0.000184942	0.00950614
4931408D14Rik	1569.31	1.51883	0.337916	4.4947	6.97e-06	0.000821951
Hsbp1l1	39.3835	1.50801	0.477521	3.158	0.00158856	0.0418043
Dnajc12	615.232	1.50749	0.406735	3.70631	0.000210301	0.0104728
Gria3	181.078	1.50688	0.342141	4.40427	1.06e-05	0.00109754
Il1rn	219.36	1.49274	0.426925	3.49648	0.000471435	0.0186652
Gm34499	231.586	1.48542	0.264556	5.61477	1.97e-08	6.53e-06
Tsc22d1	3407.48	1.47969	0.334074	4.42921	9.46e-06	0.00101421
ENSMUSG00000129268	197.222	1.47325	0.440769	3.34246	0.000830395	0.0270826
A2ml1	517.037	1.46371	0.375194	3.90122	9.57e-05	0.00600886
5730471H19Rik	76.8705	1.44824	0.466513	3.10438	0.00190676	0.0470777
Atf3	72.6242	1.44419	0.441272	3.27277	0.00106497	0.0315171
Rgs1	104.498	1.42543	0.432783	3.29365	0.000988972	0.030235
Gm46204	227.236	1.42364	0.423233	3.36372	0.000768997	0.0257976
Ccdc148	116.611	1.401	0.326664	4.28881	1.8e-05	0.00167969
Btg3	286.113	1.39009	0.440475	3.1559	0.00160006	0.0419812
Gm32540	281.876	1.38966	0.392558	3.54002	0.000400092	0.016627
Grip1	99.911	1.38781	0.377463	3.67667	0.000236294	0.0115384
Efna1	1336.2	1.37783	0.169425	8.13242	4.21e-16	7.4e-13
Mybl2	126.949	1.37594	0.339953	4.04745	5.18e-05	0.00376118
Vnn1	656.723	1.36956	0.362212	3.78109	0.000156144	0.00843241
Wif1	225.56	1.35458	0.279383	4.84848	1.24e-06	0.000210286
Klf11	437.059	1.33135	0.426215	3.12365	0.00178623	0.0450851
Qpct	1289.1	1.3238	0.270348	4.89664	9.75e-07	0.000173105
Hunk	154.886	1.3211	0.355025	3.72115	0.000198321	0.00998933
Unc119	947.464	1.31833	0.329861	3.99663	6.42e-05	0.00437771
Tceal5	103.386	1.31521	0.369615	3.55833	0.000373219	0.0159243
Unc13b	289.045	1.31366	0.401261	3.27383	0.00106101	0.0315142
ENSMUSG00000141282	167.755	1.30654	0.306782	4.25887	2.05e-05	0.00184791
Mst1r	190.944	1.29548	0.334914	3.8681	0.000109687	0.0067344
Soat1	579.94	1.29224	0.321251	4.02251	5.76e-05	0.00404893
Gstt2	807.994	1.29211	0.346371	3.73044	0.000191148	0.00976094
Irs2	2323.86	1.28423	0.32645	3.93394	8.36e-05	0.00536121
Arxes2	67.5044	1.27277	0.382184	3.33026	0.000867648	0.0278328
Cd63	2671.12	1.27209	0.303696	4.18869	2.81e-05	0.00224747
Tnfrsf19	225.117	1.26854	0.228289	5.5567	2.75e-08	8.95e-06
Gm43314	212.152	1.26803	0.286293	4.42912	9.46e-06	0.00101421
Ccn1	202.075	1.26193	0.249699	5.0538	4.33e-07	8.75e-05
Lgals3	286.989	1.26012	0.327924	3.84271	0.000121682	0.00710649
Slc23a2	1396.07	1.25676	0.230078	5.46233	4.7e-08	1.45e-05
Tmem86a	1165.68	1.2519	0.324027	3.86357	0.00011174	0.00675011
Jun	725.249	1.24657	0.250399	4.97832	6.41e-07	0.000119949
Pdcd5	761.684	1.23539	0.294377	4.19664	2.71e-05	0.0022047
Btg2	1447.7	1.22778	0.240057	5.11454	3.15e-07	7e-05
Acot3	157.663	1.22223	0.32327	3.78082	0.000156313	0.00843241
Serpina3n	31452.3	1.22108	0.337108	3.62221	0.000292092	0.0132337
Il1a	136.868	1.21511	0.258057	4.70868	2.49e-06	0.000365242
Gtf2b	896.186	1.19135	0.299121	3.98283	6.81e-05	0.00453462
Pdcd5-ps	271.043	1.1907	0.286622	4.15425	3.26e-05	0.00254984
Dusp5	81.8075	1.18465	0.360672	3.28458	0.00102135	0.0308069
Marchf3	89.895	1.1822	0.358421	3.29834	0.000972569	0.0298232
ENSMUSG00000129048	44.4249	1.1816	0.368057	3.21036	0.00132568	0.0366994
Bcl2l11	475.567	1.16963	0.243394	4.80548	1.54e-06	0.000250956
Adamdec1	122.152	1.16398	0.275235	4.22906	2.35e-05	0.0019929
ENSMUSG00000137277	727.002	1.16153	0.321052	3.6179	0.000297005	0.0133531
Slc25a33	492.158	1.15466	0.319229	3.61703	0.000298002	0.0133637
Gzma	60.9658	1.14781	0.351205	3.26822	0.00108227	0.0317709
Hpgds	87.7427	1.14459	0.348666	3.28276	0.00102795	0.0308895
Hmox1	1823.57	1.14374	0.346135	3.30432	0.000952059	0.0296217
Enc1	604.842	1.13754	0.220442	5.16029	2.47e-07	5.63e-05
Arl4a	1349.39	1.13654	0.343136	3.31221	0.000925634	0.0291086
Npnt	204.469	1.13439	0.329633	3.44136	0.0005788	0.0211509
Krt18	4164.23	1.12926	0.277906	4.06345	4.84e-05	0.00358644
Sgtb	118.986	1.12736	0.340013	3.31565	0.000914305	0.0288556
Pctp	1491.33	1.1214	0.209038	5.36459	8.11e-08	2.26e-05
Psrc1	63.4836	1.10146	0.351163	3.1366	0.00170918	0.0438623
Zfp9	102.096	1.09991	0.336618	3.26753	0.00108489	0.0317855
Defb1	800.766	1.09731	0.32339	3.39314	0.000690956	0.0237583
Adgrg1	679.152	1.09408	0.280341	3.90267	9.51e-05	0.00600886
Clec4a2	53.6694	1.07763	0.322066	3.34598	0.000819918	0.0268905
Sugct	644.321	1.07678	0.341415	3.15388	0.00161118	0.0420845
Cirbp	610.885	1.07513	0.334869	3.21059	0.00132464	0.0366994
Lilrb4a	64.5138	1.07205	0.329281	3.25573	0.00113102	0.0326708
Igf2bp2	162.307	1.07158	0.283434	3.78072	0.000156378	0.00843241
Scn1b	163.551	1.07135	0.31205	3.43328	0.000596317	0.0216584
Smim36	160.311	1.07124	0.251996	4.25101	2.13e-05	0.00188038
Rab11fip5	110.78	1.06954	0.341929	3.12797	0.00176017	0.0445208
ENSMUSG00000135923	503.232	1.06586	0.23921	4.45573	8.36e-06	0.000926213
Ipcef1	191.542	1.06356	0.284029	3.74454	0.000180727	0.00937166
Sesn2	526.34	1.0496	0.269154	3.89963	9.63e-05	0.00602689
Renbp	226.547	1.04723	0.321346	3.25889	0.00111849	0.0324455
Stk26	189.347	1.03973	0.258911	4.01577	5.93e-05	0.00410067
Hic2	178.72	1.03437	0.332746	3.10859	0.00187984	0.0467021
Klf4	166.179	1.03194	0.327084	3.15497	0.00160515	0.042032
Adcy1	136.934	1.02975	0.305672	3.36879	0.000754997	0.0253768
Pdk3	78.1945	1.02827	0.307607	3.34281	0.000829338	0.0270826
Csad	2400.17	1.02276	0.238914	4.28088	1.86e-05	0.00171332
Slc25a4	2648.92	1.02016	0.286892	3.55591	0.000376678	0.0160025
Galnt6	112.919	1.01249	0.282356	3.58587	0.000335955	0.0147123
Uap1l1	487.163	1.00912	0.307248	3.28439	0.00102202	0.0308069
Id2	1188.77	1.00778	0.287803	3.50162	0.000462436	0.0183918
Nipal1	1808.02	1.00723	0.299534	3.36267	0.000771917	0.0257976
Serpinb6a	834.811	1.00666	0.262291	3.83794	0.00012407	0.00712753
Phyhd1	88.4203	-1.00344	0.257752	-3.89303	9.9e-05	0.00612784
Ppargc1b	183.243	-1.00415	0.257773	-3.89547	9.8e-05	0.00610959
ENSMUSG00000133990	55.3176	-1.00551	0.317766	-3.16429	0.0015546	0.0412193
Tns1	2883.7	-1.01592	0.165218	-6.14898	7.8e-10	4.15e-07
Gdpgp1	107.266	-1.02208	0.27935	-3.65877	0.000253429	0.0119759
F830016B08Rik	786.023	-1.02559	0.247051	-4.15133	3.31e-05	0.00257111
ENSMUSG00000136383	55.6041	-1.03042	0.329294	-3.12919	0.00175292	0.0444824
Trim7	241.553	-1.03312	0.28082	-3.67893	0.000234214	0.0114687
Gm49980	1790.81	-1.03355	0.16873	-6.12544	9.04e-10	4.68e-07
Tigd5	75.2238	-1.03445	0.305907	-3.38158	0.000720707	0.0245054
Ldhd	565.802	-1.03792	0.231339	-4.4866	7.24e-06	0.000848123
Pnkd	1852.64	-1.04615	0.333392	-3.13788	0.00170172	0.0437347
Gm49599	100.655	-1.04821	0.289177	-3.6248	0.000289183	0.0131698
Gm27252	98.3119	-1.05578	0.259188	-4.07342	4.63e-05	0.00346549
Gm15764	99.9074	-1.0738	0.252917	-4.24568	2.18e-05	0.00190599
Tmie	388.084	-1.07658	0.320134	-3.36289	0.000771315	0.0257976
Aass	5556.89	-1.07753	0.221265	-4.86986	1.12e-06	0.0001906
Zfp966	118.1	-1.07755	0.253486	-4.25095	2.13e-05	0.00188038
Gm39469	312.625	-1.08477	0.309428	-3.50571	0.000455391	0.0181823
Cps1	126662	-1.08674	0.242887	-4.47424	7.67e-06	0.000886849
Gm16008	69.2966	-1.102	0.319843	-3.44545	0.000570117	0.0210991
Gm57184	361.423	-1.1024	0.355111	-3.10438	0.00190678	0.0470777
Cyp2a12	5850.44	-1.10533	0.184489	-5.99127	2.08e-09	9.63e-07
Cyp2j5	4368.02	-1.10818	0.334307	-3.31484	0.00091695	0.0288872
Cnot6	1568.91	-1.10858	0.203891	-5.43715	5.41e-08	1.64e-05
Apon	2774.58	-1.11141	0.3098	-3.5875	0.000333862	0.0147092
Hand2os1	235.005	-1.11799	0.338451	-3.30324	0.000955734	0.0296388
Usp2	422.55	-1.13217	0.295696	-3.82884	0.00012875	0.00734836
Gm42429	67.6739	-1.13221	0.308223	-3.67334	0.0002394	0.0116189
Car14	739.525	-1.13549	0.295307	-3.84511	0.000120497	0.00707934
4930578N18Rik	253.458	-1.13777	0.313816	-3.62559	0.000288302	0.0131638
Gda	650.52	-1.15522	0.372481	-3.10142	0.00192596	0.047418
Xdh	2203.09	-1.15524	0.256044	-4.51187	6.43e-06	0.000784364
Pigr	879.109	-1.15584	0.351853	-3.28501	0.0010198	0.0308069
Ap3m1	2272.17	-1.15927	0.253302	-4.57664	4.72e-06	0.00060628
Slc3a1	211.842	-1.1667	0.308856	-3.77748	0.000158425	0.00851666
Ugt2a3	963.976	-1.16686	0.215252	-5.4209	5.93e-08	1.77e-05
Zfp970	327.416	-1.18958	0.259116	-4.59091	4.41e-06	0.000574647
ENSMUSG00000128284	56.5376	-1.19454	0.370552	-3.22369	0.00126552	0.0354246
Atosa	1380.27	-1.1946	0.323996	-3.68707	0.000226847	0.011139
Dop1b	917.971	-1.1954	0.34103	-3.50528	0.000456134	0.0181823
Gm15889	62.8291	-1.1965	0.364747	-3.28034	0.00103681	0.0309967
Cnbd2	1043.85	-1.19754	0.190093	-6.29978	2.98e-10	1.94e-07
ENSMUSG00000126466	57.5111	-1.20139	0.368896	-3.25671	0.00112711	0.0326418
Nudt7	1301.81	-1.21775	0.370233	-3.28915	0.00100491	0.0305628
Gstm2	611.126	-1.22144	0.346871	-3.52132	0.000429403	0.017433
Gm42427	1319.67	-1.23013	0.235431	-5.22499	1.74e-07	4.25e-05
Gm33887	1744.32	-1.23501	0.276454	-4.46733	7.92e-06	0.000900315
Dexi	398.952	-1.23854	0.350744	-3.5312	0.000413683	0.0170308
ENSMUSG00000135796	59.0817	-1.24151	0.395513	-3.139	0.00169528	0.0436329
Gm46620	1192.45	-1.25023	0.348055	-3.59204	0.000328106	0.0145284
D930048N14Rik	140.543	-1.26458	0.328418	-3.85052	0.000117867	0.0070525
Alas1	6464.9	-1.26577	0.27207	-4.65239	3.28e-06	0.000457772
Gm46223	172.428	-1.27447	0.253532	-5.02686	4.99e-07	9.85e-05
Ap3m1-ps	60.4426	-1.27612	0.37765	-3.37911	0.000727211	0.0246789
Shld2	914.282	-1.27767	0.267284	-4.78019	1.75e-06	0.000274877
Arhgef26	394.221	-1.28799	0.340219	-3.78576	0.000153238	0.00836576
Bdh2	36.4658	-1.28912	0.376589	-3.42316	0.000618982	0.022116
Gm50237	61.5861	-1.28939	0.319962	-4.02983	5.58e-05	0.00397257
Mmd2	806.153	-1.29296	0.405389	-3.18944	0.00142548	0.0386109
Gm5424	15850.1	-1.29302	0.22997	-5.62253	1.88e-08	6.53e-06
Gm45540	72.4524	-1.29411	0.374749	-3.45327	0.000553825	0.0207142
Spata2l	793.133	-1.29684	0.184133	-7.04294	1.88e-12	2.21e-09
Ass1	53420.9	-1.29933	0.216132	-6.01175	1.84e-09	8.72e-07
ENSMUSG00000138342	147.73	-1.30844	0.382131	-3.42406	0.000616921	0.0220873
Gm15883	96.9243	-1.31235	0.298246	-4.40024	1.08e-05	0.00111159
ENSMUSG00000138309	78.6622	-1.31509	0.380226	-3.4587	0.000542793	0.0203884
Scd1	985.037	-1.31789	0.301872	-4.36572	1.27e-05	0.00126552
Rgl3	408.449	-1.32054	0.379181	-3.48261	0.000496542	0.019184
Arid5b	1733.01	-1.3316	0.370539	-3.59369	0.000326034	0.0144731
Foxa2	1005.38	-1.3445	0.231637	-5.80433	6.46e-09	2.7e-06
ENSMUSG00000126291	865.846	-1.35652	0.292259	-4.6415	3.46e-06	0.000478774
4732465J04Rik	741.004	-1.35926	0.29731	-4.57185	4.83e-06	0.000611381
Cyp2d36-ps	142.158	-1.3662	0.34794	-3.92654	8.62e-05	0.00548868
ENSMUSG00000141158	27730.9	-1.36938	0.197549	-6.93185	4.15e-12	4.3e-09
ENSMUSG00000128598	254.071	-1.37897	0.287533	-4.79585	1.62e-06	0.00025887
Gm826	44.0657	-1.38405	0.368568	-3.7552	0.000173205	0.0091161
ENSMUSG00000139073	303.635	-1.38796	0.259138	-5.35608	8.5e-08	2.34e-05
Fmo2	1705.15	-1.39007	0.379741	-3.66057	0.000251652	0.0119546
Gm57349	122.527	-1.41878	0.387653	-3.65992	0.000252299	0.0119546
Plin4	180.372	-1.42909	0.413083	-3.45958	0.000541019	0.0203706
ENSMUSG00000133799	81.8327	-1.45423	0.321998	-4.51628	6.29e-06	0.000773652
Gm37416	283.973	-1.46312	0.382418	-3.82598	0.000130253	0.0074101
Arhgef37	612.139	-1.46956	0.295927	-4.96594	6.84e-07	0.000126514
Cdhr5	734.026	-1.4719	0.383291	-3.84018	0.000122945	0.00712051
Gm15890	95.9624	-1.47264	0.276491	-5.32618	1e-07	2.71e-05
Gstm3	332.036	-1.47341	0.454837	-3.23942	0.00119775	0.0342361
Lpin1	3097.54	-1.48008	0.283757	-5.21602	1.83e-07	4.34e-05
Gm14403	66.4391	-1.48122	0.326881	-4.53139	5.86e-06	0.000725402
Ankrd33b	308.627	-1.50245	0.296289	-5.07088	3.96e-07	8.29e-05
Wfdc2	118.084	-1.50616	0.308794	-4.87755	1.07e-06	0.000185119
Gm28836	31.2928	-1.50982	0.405219	-3.72595	0.000194582	0.00982919
1700018L02Rik	108.738	-1.51093	0.436602	-3.46066	0.000538853	0.0203706
Gm16573	258.457	-1.51368	0.299305	-5.0573	4.25e-07	8.69e-05
Saa4	5747.96	-1.52334	0.237633	-6.41046	1.45e-10	1.02e-07
Gm56749	134.741	-1.52982	0.477357	-3.20477	0.00135172	0.0371859
Saa1	103.729	-1.55382	0.456601	-3.40302	0.000666463	0.0233382
Gm55256	23.3307	-1.5549	0.480359	-3.23696	0.0012081	0.03442
Exph5	302.618	-1.55805	0.357285	-4.36079	1.3e-05	0.00127983
Gm15690	125.536	-1.5693	0.370161	-4.2395	2.24e-05	0.0019339
Sds	2579.19	-1.57371	0.208069	-7.56343	3.93e-14	5.31e-11
ENSMUSG00000138080	119.116	-1.5762	0.337082	-4.67601	2.93e-06	0.000414674
ENSMUSG00000128834	42.9197	-1.59047	0.487662	-3.26142	0.00110854	0.0322634
ENSMUSG00000128150	144.549	-1.60827	0.243185	-6.61337	3.76e-11	3.14e-08
ENSMUSG00000134054	31.9605	-1.6279	0.511786	-3.18082	0.00146859	0.0394744
Lrtm1	158.736	-1.63591	0.40548	-4.03451	5.47e-05	0.00390994
Rnd1	187.022	-1.64984	0.429146	-3.84447	0.000120815	0.00707934
Gm48275	250.188	-1.68838	0.298104	-5.66373	1.48e-08	5.54e-06
Chd9	4293.33	-1.69494	0.16544	-10.245	1.25e-24	4.38e-21
Gm42428	172.023	-1.69632	0.252502	-6.71803	1.84e-11	1.7e-08
Gm35279	259.562	-1.70217	0.191358	-8.89522	5.83e-19	1.28e-15
ENSMUSG00000128875	564.494	-1.72605	0.344442	-5.01114	5.41e-07	0.00010422
Gm4316	335.886	-1.73621	0.479277	-3.62256	0.000291696	0.0132337
Fn3k	140.97	-1.74847	0.520082	-3.36191	0.000774041	0.0258195
Gm16559	131.197	-1.77695	0.323451	-5.49371	3.94e-08	1.24e-05
Onecut1	222.599	-1.78859	0.513356	-3.48411	0.000493776	0.0191191
Gm48274	101.545	-1.80732	0.310908	-5.81305	6.13e-09	2.63e-06
Scnn1a	203.82	-1.84736	0.343445	-5.3789	7.49e-08	2.12e-05
Clic3	18.7125	-1.86311	0.566855	-3.28675	0.0010135	0.0307178
Ablim3	182.07	-1.91651	0.31054	-6.17156	6.76e-10	3.71e-07
Chic1	136.989	-1.95965	0.463125	-4.23137	2.32e-05	0.00198207
Cyp2f2	1472.43	-2.00149	0.371004	-5.39479	6.86e-08	2.01e-05
Hopx	81.6146	-2.00407	0.481938	-4.15835	3.21e-05	0.00251568
Saa2	17.3668	-2.02354	0.627347	-3.22556	0.00125726	0.0352494
Gm48500	34.086	-2.02366	0.606264	-3.33793	0.000844064	0.027376
Upp2	6355.43	-2.06021	0.646927	-3.18461	0.00144948	0.0390205
Gm40649	15.5612	-2.06163	0.60714	-3.39564	0.000684677	0.0237395
Chac1	158.757	-2.06392	0.549612	-3.75523	0.000173183	0.0091161
ENSMUSG00000127251	22175.9	-2.08579	0.262572	-7.94371	1.96e-15	2.87e-12
Mug1	14244.9	-2.08769	0.395482	-5.27885	1.3e-07	3.31e-05
ENSMUSG00000126501	34.9323	-2.09185	0.464042	-4.50789	6.55e-06	0.00078834
Gm42031	2142.06	-2.13905	0.190481	-11.2297	2.91e-29	1.71e-25
Gm43305	2365.6	-2.16069	0.227105	-9.51404	1.83e-21	4.61e-18
Atp4a	39.3393	-2.17431	0.517266	-4.20346	2.63e-05	0.00215928
Gm36264	39.9366	-2.19284	0.465268	-4.71306	2.44e-06	0.000363533
ENSMUSG00000139891	13000.9	-2.24429	0.176992	-12.6801	7.62e-37	1.34e-32
Gm53019	24.9473	-2.24605	0.694003	-3.23637	0.00121059	0.0344353
Mug4-ps	78.5583	-2.25782	0.519324	-4.34761	1.38e-05	0.00133669
Lipg	43.6962	-2.27958	0.713816	-3.19351	0.00140555	0.0382073
Gm45469	26.1599	-2.28405	0.518133	-4.40823	1.04e-05	0.00109051
Gm47602	14.335	-2.28546	0.692402	-3.30078	0.000964179	0.0296835
Lrit1	28.1376	-2.32722	0.64806	-3.59105	0.00032935	0.0145468
Gm56694	92.0703	-2.33859	0.450013	-5.19672	2.03e-07	4.75e-05
Slco2b1	421.245	-2.37947	0.448801	-5.30183	1.15e-07	3.01e-05
Gm30842	58.3873	-2.40082	0.473715	-5.06806	4.02e-07	8.31e-05
ENSMUSG00000134979	263.252	-2.4086	0.386076	-6.23867	4.41e-10	2.59e-07
1700042O10Rik	11.2817	-2.53909	0.779093	-3.25903	0.00111794	0.0324455
Ildr2	647.552	-2.58382	0.695236	-3.71647	0.000202026	0.010118
Cyp17a1	74.3885	-2.63541	0.531904	-4.95466	7.25e-07	0.000132677
Gm57111	47.0151	-2.68447	0.637418	-4.21147	2.54e-05	0.00210054
Gm11967	34.3761	-2.7139	0.587882	-4.6164	3.9e-06	0.000519979
0610031O16Rik	40.685	-2.80859	0.708269	-3.96543	7.33e-05	0.00476999
Fam107a	9.8148	-2.82585	0.899983	-3.13989	0.00169013	0.0435642
Gm42796	11.8413	-2.83374	0.914138	-3.09991	0.00193582	0.0475278
Gpt	5295.59	-2.86743	0.601957	-4.76352	1.9e-06	0.000293359
ENSMUSG00000139935	466.885	-2.86937	0.262307	-10.939	7.5e-28	3.3e-24
Gm33459	27.6579	-2.88999	0.642203	-4.50011	6.79e-06	0.000806698
Cyp4f14	1399.54	-2.90408	0.679325	-4.27495	1.91e-05	0.00175038
A530001N23Rik	21.8663	-2.90439	0.682062	-4.25825	2.06e-05	0.00184791
Odad3	22.1684	-2.93828	0.829285	-3.54315	0.000395382	0.0164702
Gm7652	28.0315	-3.13359	0.775074	-4.04295	5.28e-05	0.00381836
Shisa8	16.4298	-3.19106	0.855559	-3.7298	0.00019163	0.00976094
ENSMUSG00000139551	9.30565	-3.31781	0.996468	-3.32956	0.000869819	0.0278516
Prodh	1142.56	-3.39819	0.931143	-3.64948	0.000262767	0.0122272
A1bg	22.3068	-3.40925	0.928425	-3.67208	0.000240587	0.0116189
Ces4a	17.0581	-3.52418	0.862125	-4.08778	4.36e-05	0.00328583
Serpina3k	7345.17	-3.65603	0.873021	-4.18779	2.82e-05	0.00224747
Idi1-ps2	36.28	-3.68417	0.594201	-6.20021	5.64e-10	3.2e-07
Gck	1041.65	-3.93077	0.932294	-4.21623	2.48e-05	0.00207953
Mug2	2515.33	-4.12862	0.865904	-4.76799	1.86e-06	0.000289471
Mup3	63.2876	-4.55016	0.791403	-5.74949	8.95e-09	3.57e-06
Thrsp	218.97	-4.80311	1.25208	-3.83612	0.000124995	0.00715727
Mup2	10.8104	-5.00508	1.38563	-3.61213	0.000303692	0.0135842
C730036E19Rik	130.981	-5.59807	1.53849	-3.63868	0.00027404	0.0126772
Mfsd2a	59.4588	-7.44479	1.23747	-6.01613	1.79e-09	8.72e-07
