## Supplementary material for "CNOT6 deadenylase safeguards postnatal growth and metabolic transition via *Fgf21* mRNA decay": Table S2

### Sheet: Table S2
Table S2. Primer sequences used for qPCR
Gene Symbol	Forward Primer	Reverse Primer
Nr4a1	AACATCCTGGCCTTCTCACG	CAATGTTGCAGGCACTCTAGG
Gck	ATGACTCAAGGCAGCTGGTTC	TACATATGCATGCCAGTTCCACA
Pdk4	TCGAAGTTGAGCATCAGTATGGT	GGCTAGGACGACTGAGGTCT
Gpt	GAGACTGGCATCTGCGTTGT	GGTCAGCGTGAAGTACAGGTC
Afp	CATGGCAGACTCGCCTGTATT	GAGATGTTCATACACACCTCTTCTG
Lpin1	ACACAGGTTCACAAGAGCAACTA	GCAGAGTGTGAGAAGAGAATGTG
Mup3	TCATCAGAGGCTTCAGCAATAGAA	TTGACAACTGGCATGAGATCTACC
Atf3	GGATGGCGAATCTCAGCTCT	CTGAAGCAGTGTGTGCTTATTCT
Jun	CGCTAGCACTCACGTTGGTA	ACCGAGAATTCCGTGACGAC
Igf1	TCAGCAGCCTTCCAACTCAAT	CGCCAGGTAGAAGAGGTGTG
Fgf21	AGATGGAGCTCTCTATGGATCG	GGGCTTCAGACTGGTACACAT
Igfbp1	TGGTCAGGGAGCCTGTGTA	ACAGCAGCCTTTGCCTCTT
Gzma	TGAGTGAGGAACAACCGTGTC	CAGGCTGGCCTTCTTCTGTT
Bim	GGTGAAGCAACACCTCGCA	GTACAAGGCTGCAGAGAGAGG
Lepr	TGAGTGGCATGCAAGAGAGTTATT	TCACATCCTGTAGCCTCTTGTC
Gdf15	CCTGGTCTGGGGATACTGAG	AGCAGGAACAGCAGGAACC
Pdcd5	CTCAAGTTCTTCGTCCGCCA	AAGCGATTCCAACCGAGTGT
Gadd45b	CAGAGGCTGAGGTCTTCTCG	GGTGCTGACTCACACATTCATC
Cnot6	CTGAACAAGAACGAAAGCATGT	TGTGTGTTTCTGAACCAAAGTGA
Cnot6l	CCTCGCAGAATTTACACCATC	TTAAGCTCCGCACTCTACCC
Cnot1	See Katsumura, Sakie et al. Cell Metabolism, Volume 34, Issue 4, 564 - 580.e8
Cnot3	See Katsumura, Sakie et al. Cell Metabolism, Volume 34, Issue 4, 564 - 580.e8
β-actin	ACTGCTCTGGCTCCTAGCAC	CCACCGATCCACACAGAGTA
Gapdh	TGTCCGTCGTGGATCTGAC	CCTGCTTCACCACCTTCTTG
36B4	See Katsumura, Sakie et al. Cell Metabolism, Volume 34, Issue 4, 564 - 580.e8
18S	See Katsumura, Sakie et al. Cell Metabolism, Volume 34, Issue 4, 564 - 580.e8
